# Loss of CHCHD2 and CHCHD10 reveals differential vulnerability to bioenergetic failure in cardiac and skeletal muscle

**DOI:** 10.64898/2026.07.15.738671

**Authors:** Jule Gerlach, Juan Diego Hernández-Camacho, Hendrik Nolte, Frank Chenfei Ning, Joana Filipa Silva-Rodrigues, David Alsina, Dusanka Milenkovic, Jelena Misic, Annelie Falkevall, Thomas Langer, Timothy Wai, Roberta Filograna

## Abstract

Mutations in the mitochondrial proteins CHCHD2 and CHCHD10 cause severe neurodegenerative and neuromuscular disorders, yet their physiological functions remain poorly defined. CHCHD2 and CHCHD10 localize to the mitochondrial intermembrane space, where they assemble into a high-molecular-weight complex. Here, we generated *Chchd2/Chchd10* double-knockout (DKO) mice to define the *in vivo* role of this complex. DKO mice developed reduced lean mass, progressive muscle weakness, and oxidative phosphorylation defects in both cardiac and skeletal muscle. Despite comparable bioenergetic impairment, CHCHD2-CHCHD10 deficiency elicited tissue-specific responses distinct from those induced by the disease-associated *CHCHD10 S59L* mutation. The heart accumulated enlarged mitochondria with disrupted ultrastructure and underwent adaptive proteomic remodeling that preserved myocardial contractility into adulthood. By contrast, skeletal muscle exhibited limited proteomic alterations, accompanied by profound changes in lipid composition, reduced expression of the myogenic regulators, and altered myofiber size. Mechanistically, depletion of CHCHD2 and CHCHD10 in primary satellite cells impaired proliferation and myogenic differentiation, suggesting that defective postnatal myogenesis contributes to the muscle growth defect in DKO mice.

Together, these findings identify the CHCHD2-CHCHD10 complex as a critical regulator of mitochondrial integrity and demonstrate that its loss drives tissue-specific defects culminating in diverse pathological outcomes.
