## Supplementary data for "Loss of CHCHD2 and CHCHD10 reveals differential vulnerability to bioenergetic failure in cardiac and skeletal muscle"

### Sheet: Proliferation_assay
Block Name	Input	Method	Output
Find Spots	Channel : HOECHST	Method: A	Nuclei
		Relative Spot Intensity 0.020
		Splitting Sensitivity: 1
Calculate morphology properties	Nuclei	Method: Standard	Nuclei properties
		Area
		Roundness
Calculate Intensity Properties	Nuclei	Method: Standard	Nuclei Intensity
		Mean
Select population	Nuclei	Method: Filter by property	Nuclei selected
		Spot Area [px2] >14
		Correct Sport Intensity > 1500
		Roundness > 0.75
Find Spots	Channel: Aelxa 647	Method: B	EDU Spots
		Detection Sensitivity: 0.50
		Splitting Sensitivty 0.500
Calculate morphology properties	Nuclei	Method: Standard	EDU properties
		Area
		Roundness
Calculate Intensity Properties	Nuclei	Method: Standard	EDU Intensity
		Mean
Select population	EDU Spots	Method: Filter by property	Nuclei selected
		Spot Area [px2] >13
		Correct Sport Intensity > 875
		Relative Spot Intensity > 0.35
Define Results		Method: List of Output
	Nuclei	Number of Objects
	EDU Spots	Number of Objects

### Sheet: Differentiation_assay
Block Name	Input	Method	Output
Find Nuclei	Channel : HOECHST	Method: C	Nuclei
		Common Threshold: 0.39
		Area > 30 um2
Calculate morphology properties	Nuclei	Method: Standard	Nuclei properties
		Area
		Roundness
		Ratio Width to Length
Calculate Intensity Properties	Nuclei	Method: Standard	Nuclei Intensity
		Mean
Select population	Nuclei	Method: Filter by property	Nuclei selected
		Intensity nuclei > 190
		Nuclei Area > 70
		Roundness > 0.35
Filter Image	Channel : Alexa 647	Method: Smoothing	Smoothed A647
		Filter: Gaussian
		Width 3 px
Find Image Region	Channel : Alexa 647	Method: Common Threshold	Image Region A647
		Threshold 0.16
		Area > 0 px2
Calculate morphology properties	Image Region A647	Method: Standard (deprecated)	Image Region A647
		Area
Calculate Intensity Properties	Image Region A647	Method: Standard	Image Region A647 Intensity
		Mean
Select population	Nuclei	Method: Filter by property	Image Region A647 selected
		Area > 235
		Intensity > 250
Calculate Intensity Properties	Image Region A647 selected	Method: Standard	Image Region A647 selected
		Area
		Roundness
		Ratio Width to Length
Select population	Image Region A647 selected	Method: Selected by Mask	Nuclei inside MyHC
		Region: Nuclei
		Mask Population: Image Region A647 selected
		Mask Region: Image Region A647 selected
		Select by: Overlap > 50%
Calculate morphology properties	Nuclei inside MyHC	Method: Standard (deprecated)	Nuclei inside MyHC area
		Area
		Roundness
Define Results		Method: List of Output
	Image Region A647 selected	Area Mean, Area Sum, Roundness Mean, Ratio Width to Length Mean
	Nuclei selected	Number of Objects, Area Sum
	Nuclei inside MyHC	Number Objects, Area Sum
